# A Rapid Inducible RNA Decay system reveals fast mRNA decay in P-bodies

**DOI:** 10.1101/2023.04.26.538452

**Authors:** Lauren A. Blake, Yang Liu, Takanari Inoue, Bin Wu

## Abstract

RNA decay plays a crucial role in regulating mRNA abundance and gene expression. Modulation of RNA degradation is imperative to investigate an RNA’s function. However, information regarding where and how RNA decay occurs remains scarce, partially because existing technologies fail to initiate RNA decay with the spatiotemporal precision or transcript specificity required to capture this stochastic and transient process. Here, we devised a general method that employs inducible tethering of regulatory protein factors to target RNAs and modulate their metabolism. Specifically, we established a Rapid Inducible Decay of RNA (RIDR) technology to degrade target mRNA within minutes. The fast and synchronous induction enabled direct visualization of mRNA decay dynamics in cells with spatiotemporal precision previously unattainable. When applying RIDR to endogenous *ACTB* mRNA, we observed rapid formation and disappearance of RNA granules, which coincided with pre-existing processing bodies (P-bodies). We measured the time-resolved RNA distribution in P-bodies and cytoplasm after induction, and compared different models of P-body function. We determined that mRNAs rapidly decayed in P-bodies upon induction. Additionally, we validated the functional role of P-bodies by knocking down specific a P-body constituent protein and RNA degradation enzyme. This study determined compartmentalized RNA decay kinetics for the first time. Together, RIDR provides a valuable and generalizable tool to study the spatial and temporal RNA metabolism in cells.
