## Supplementary material for "A Rapid Inducible RNA Decay system reveals fast mRNA decay in P-bodies": SupplementaryTable1_siRNAsequences.xlsx

### Sheet: Sheet1
Name	Targeting	Species cross reference	Sequence
Negative Control DsiRNA, 5 nmol	nothing	Human/mouse	N/A
mm.Ri.Actb.13.3-SEQ1	mACTB	Mouse	rCrUrGrUrUrArCrUrGrArGrCrUrGrCrGrUrUrUrUrArCrACC
mm.Ri.Actb.13.3-SEQ2	mACTB	Mouse	rGrGrUrGrUrArArArArCrGrCrArGrCrUrCrArGrUrArArCrArGrUrC
mm.Ri.Actb.13.2-SEQ1	mACTB	Mouse	rUrUrGrArGrArCrCrArArUrArArArArGrUrGrCrArCrArCCT
mm.Ri.Actb.13.2-SEQ2	mACTB	Mouse	rArGrGrUrGrUrGrCrArCrUrUrUrUrArUrUrGrGrUrCrUrCrArArGrU
mm.Ri.Actb.13.1-SEQ1	mACTB	Mouse	rGrArArCrArUrGrGrCrArUrUrGrUrUrArCrCrArArCrUrGGG
mm.Ri.Actb.13.1-SEQ2	mACTB	Mouse	rCrCrCrArGrUrUrGrGrUrArArCrArArUrGrCrCrArUrGrUrUrCrArA
mCherry.Ri.215470.13.1-SEQ1	mCherry	Human	rGrUrCrArArCrArUrCrArArGrUrUrGrGrArCrArUrCrArCCT
mCherry.Ri.215470.13.1-SEQ2	mCherry	Human	rArGrGrUrGrArUrGrUrCrCrArArCrUrUrGrArUrGrUrUrGrArCrGrU
mCherry.Ri.215470.13.2-SEQ1	mCherry	Human	rGrArGrUrUrCrArUrCrUrArCrArArGrGrUrGrArArGrCrUGC
mCherry.Ri.215470.13.2-SEQ2	mCherry	Human	rGrCrArGrCrUrUrCrArCrCrUrUrGrUrArGrArUrGrArArCrUrCrGrC
mCherry.Ri.215470.13.3-SEQ1	mCherry	Human	rGrArGrCrArArGrGrGrCrGrArGrGrArGrGrArUrArArCrATG
mCherry.Ri.215470.13.3-SEQ2	mCherry	Human	rCrArUrGrUrUrArUrCrCrUrCrCrUrCrGrCrCrCrUrUrGrCrUrCrArC
mm.Ri.Xrn1.13.1-SEQ1	mXRN1	Mouse	rArUrG rArCrA rGrUrU rUrGrU rCrArG rGrUrA rArArA rUrUG T
mm.Ri.Xrn1.13.1-SEQ2	mXRN1	Mouse	rArCrA rArUrU rUrUrA rCrCrU rGrArC rArArA rCrUrG rUrCrA rUrUrG
mm.Ri.Xrn1.13.2-SEQ1	mXRN1	Mouse	rCrUrA rArArG rUrCrA rUrCrC rArArC rUrUrA rCrArG rArUA A
mm.Ri.Xrn1.13.2-SEQ2	mXRN1	Mouse	rUrUrA rUrCrU rGrUrA rArGrU rUrGrG rArUrG rArCrU rUrUrA rGrArU
mm.Ri.Xrn1.13.3-SEQ1	mXRN1	Mouse	rArUrC rArGrU rGrArU rArCrC rUrCrA rArUrA rArArU rCrUG T
mm.Ri.Xrn1.13.3-SEQ2	mXRN1	Mouse	rArCrA rGrArU rUrUrA rUrUrG rArGrG rUrArU rCrArC rUrGrA rUrGrU
mm.Ri.Ddx6.13.1-SEQ1	mDDX6	Mouse	rCrArG rArArA rArGrA rUrGrG rUrUrG rGrUrA rArArA rUrCT T
mm.Ri.Ddx6.13.1-SEQ2	mDDX6	Mouse	rArArG rArUrU rUrUrA rCrCrA rArCrC rArUrC rUrUrU rUrCrU rGrArA
mm.Ri.Ddx6.13.2-SEQ1	mDDX6	Mouse	rGrGrA rArCrC rArArU rUrUrA rCrGrA rGrArU rGrArC rArUA A
mm.Ri.Ddx6.13.2-SEQ2	mDDX6	Mouse	rUrUrA rUrGrU rCrArU rCrUrC rGrUrA rArArU rUrGrG rUrUrC rCrUrC
mm.Ri.Ddx6.13.3-SEQ1	mDDX6	Mouse	rArCrA rCrCrU rGrUrG rCrArG rCrUrA rArCrA rArArG rCrAT G
mm.Ri.Ddx6.13.3-SEQ2	mDDX6	Mouse	rCrArU rGrCrU rUrUrG rUrUrA rGrCrU rGrCrA rCrArG rGrUrG rUrCrU
