## Supplementary material for "A Rapid Inducible RNA Decay system reveals fast mRNA decay in P-bodies": SupplementaryTables2-6_FISHProbes.xlsx

### Sheet: MBSv1
Probe Name:	Sequence:	NT:
MS2_LK20	tttctagagtcgacctgcag	20
MS2_LK51-1	ctaggcaattaggtaccttag	21
MS2_LK51-2	ctaatgaacccgggaatactg	21

### Sheet: MBSv5
Probe Name:	Sequence:
MBSv5-1	tgattgtgaagtgtcgggtg
MBSv5-2	tccacccttgtgtattgtac
MBSv5-3	tgtaatgtgtctggagggtg
MBSv5-4	gcttctgtttgattggattt
MBSv5-5	gatggtgattccttgttgta
MBSv5-6	gtatattgcacagggaatcc
MBSv5-7	gatattcgggaggcgtgatc
MBSv5-8	acgcactgaattcgaaagcc
MBSv5-9	attcgactctgattggctgc
MBSv5-10	ctcttcgcgaaagtcgactt
MBSv5-11	taagaatggcgcgaaggctg
MBSv5-12	gtaggggagagtgtggtttg
MBSv5-13	caggaacgctgatgctgttc
MBSv5-14	ttttcttgagttgggtactg
MBSv5-15	tgatgctgcatggggacata
MBSv5-16	ttggggatgtattcttgggg
MBSv5-17	ttggtgctcggatgtgattt
MBSv5-18	aagaaacaacactccgagcc
MBSv5-19	atggagggtttgtccagttg
MBSv5-20	tttgtcttgttggtgagagt
MBSv5-21	ctgatgctgcttcgagaaga
MBSv5-22	gtatgctcgagtgtttcgaa
MBSv5-23	gatcgtccacccaagaaata
MBSv5-24	aattcgtgagagcatgggtg
MBSv5-25	tcgtattggacgtggaacga
MBSv5-26	tcgtgatcccgaaaggtaag
MBSv5-27	atcgtgcatgcttgaatgtc
MBSv5-28	gttgagacttgtggagcatg
MBSv5-29	tgaacccatttggtagtttc
MBSv5-30	tttgaggtaggagtgggttc
MBSv5-31	ttgccagttttgtgggaaga
MBSv5-32	tttggtatgttggaatgggc
MBSv5-33	gatgctgtaccagtaattgt
MBSv5-34	tagtagtgagagatgtgggc
MBSv5-35	tgctgaacggtttggttttt
MBSv5-36	ttgatttttccgtgtgtacc
MBSv5-37	gtctttcgtatttgtaaacc
MBSv5-38	ttgcgctggacgaaagcgtg
MBSv5-39	ccgtcggatgtttttcgtaa
MBSv5-40	ggttgtaagtttgtgggttg
MBSv5-41	ctgaggtgtttgatgtacgg

### Sheet: mGAPDH
ProbeName:	Sequence:
mGAPDH-evens-1	cactttgccactgcaaatgg
mGAPDH-evens-2	agaccatgtagttgaggtca
mGAPDH-evens-3	ttgactgtgccgttgaattt
mGAPDH-evens-4	ctcctggaagatggtgatgg
mGAPDH-evens-5	ccagtagactccacgacata
mGAPDH-evens-6	ggagatgatgacccttttgg
mGAPDH-evens-7	agttgtcatatttctcgtgg
mGAPDH-evens-8	ctaagcagttggtggtgcag
mGAPDH-evens-9	catgagcccttccacaatgc
mGAPDH-evens-10	ccatccacagtcttctgggt
mGAPDH-evens-11	ttcagctctgggatgacctt
mGAPDH-evens-12	gatccacgacggacacattg
mGAPDH-evens-13	cttcaccaccttcttgatgt
mGAPDH-evens-14	cctcagtgtagcccaagatg
mGAPDH-evens-15	catcgaaggtggaagagtgg
mGAPDH-evens-16	taccaggaaatgagcttgac
mGAPDH-evens-17	catgtaggccatgaggtcca
mGAPDH-odds-1	caatacggccaaatccgttc
mGAPDH-odds-2	ggtcgttgatggcaacaatc
mGAPDH-odds-3	tgagtggagtcatactggaa
mGAPDH-odds-4	tgatgacaagcttcccattc
mGAPDH-odds-5	accccatttgatgttagtgg
mGAPDH-odds-6	cttctccatggtggtgaaga
mGAPDH-odds-7	cacacccatcacaaacatgg
mGAPDH-odds-8	tgcattgctgacaatcttga
mGAPDH-odds-9	agttgtcatggatgaccttg
mGAPDH-odds-10	cagtgatggcatggactgtg
mGAPDH-odds-11	gatgcagggatgatgttctg
mGAPDH-odds-12	taggaacacggaaggccatg
mGAPDH-odds-13	catacttggcaggtttctcc
mGAPDH-odds-14	cttcagtgggccctcagatg
mGAPDH-odds-15	ttgaagtcgcaggagacaac
mGAPDH-odds-16	gttgtcattgagagcaatgc
mGAPDH-odds-17	gctgtagccgtattcattgt

### Sheet: mPolR2A
Probe Name:	Sequence:
mPolR2A-1	aagtaaccgggatcctgaac
mPolR2A-2	ggcagaggaacgaaaagggc
mPolR2A-3	aacctcgctacaaaaagcct
mPolR2A-4	gaactgcactctcttgatgg
mPolR2A-5	ttcaattcatccggactcag
mPolR2A-6	cgttgtttctgggtatttga
mPolR2A-7	aagcccacatgaaacacagg
mPolR2A-8	agcgcaaaaccttcattgtc
mPolR2A-9	aggatgtccttaatcttcgg
mPolR2A-10	catacaactctaggccagag
mPolR2A-11	gagtcctcattaacatgctt
mPolR2A-12	tcagcaagatctttttctcc
mPolR2A-13	ctcatctgagatgcgtttga
mPolR2A-14	ccatgcccaacacaaaacac
mPolR2A-15	cactgtgacaatcatccact
mPolR2A-16	ttgtgagtcagatcatcctg
mPolR2A-17	gctgattgttgatcttcaca
mPolR2A-18	ggtcaatggataggttaggg
mPolR2A-19	agtcaattcgatcgccatta
mPolR2A-20	ctgggcttaggatggaaacg
mPolR2A-21	agataacaatgtccccatca
mPolR2A-22	ttgtgcaaagttggctgacg
mPolR2A-23	aaagtagaccaggggaggat
mPolR2A-24	gtgacaatcattcgaggcac
mPolR2A-25	ttgcacaatacccatgacag
mPolR2A-26	ccaggaagacatctctctta
mPolR2A-27	attgatgtgtccaggtatga
mPolR2A-28	atcttcatcatcaggatggg
mPolR2A-29	tctccactacaactttggtg
mPolR2A-30	ttcttacaaaggatgcccat
mPolR2A-31	agtagaagaggcgggtgatg
mPolR2A-32	gccagttgttaatgacagtc
mPolR2A-33	tagtgttctgaatgtcctgg
mPolR2A-34	gttatgagccttctcaatga
mPolR2A-35	tgtctgacgcaatgtgtttc
mPolR2A-36	tgtctcgagcatcattgaga
mPolR2A-37	ctgggagatgttgatcttgg
mPolR2A-38	caggaccataatcatccttg
mPolR2A-39	agaactcagtgggtgtgaga
mPolR2A-40	aacagccgtgtcaatgagac
mPolR2A-41	atcagccttcgctgaatata
mPolR2A-42	catcatatttcaccatcacc
mPolR2A-43	agccagattctggaactcaa
mPolR2A-44	ttccagctcattctgtatat
mPolR2A-45	ttcacgcatccgttcaaatt
mPolR2A-46	tcaccagttgggaagatgac
mPolR2A-47	gcagaaggttacaagggagg
mPolR2A-48	ttttctgagcattccagatc
mPolR2A-49	tctaccactttgatgggatg
mPolR2A-50	ccaacttcttgctcaattct
mPolR2A-51	ggatcttaggtggatgttga
mPolR2A-52	cttggttgaacttggactct
mPolR2A-53	ggaaagtgttcagggtcatc
mPolR2A-54	gtcacattcttggcagatac
mPolR2A-55	tgagtgaaggagtctttggc
mPolR2A-56	gtgcagattgacctaacagg
mPolR2A-57	caaagaatgtccttggctct
mPolR2A-58	accttcctcaatgttgtatg
mPolR2A-59	tagtagatggctgtattggc
mPolR2A-60	tcaaagtcgggcatctcata
mPolR2A-61	caatctgttccatggtaagc
mPolR2A-62	agcttctctgcattatcatc
mPolR2A-63	actgttcatgatgcggattc
mPolR2A-64	catatctgtcagcatgttgg
mPolR2A-65	gtaagtgcatgtacaccttg
mPolR2A-66	taccgtgaagatctccacaa
mPolR2A-67	gtcatagtgtcacacaggag
mPolR2A-68	gtttcctcaaaggagcattt
mPolR2A-69	cccagcataatattctcaga
mPolR2A-70	caggaggtcaaaacagccag
mPolR2A-71	tatttgcacttctcagcatc
mPolR2A-72	aaagaacatgccggtaggtc
mPolR2A-73	tcattgcaggagatattcct
mPolR2A-74	tgaagtaggggagtaggagg
mPolR2A-75	aagatggagaggttggggag
mPolR2A-76	ctaggagaggttggggaata
mPolR2A-77	ggagaatagcttggagaggt
mPolR2A-78	tagctgggagaagttggaga
mPolR2A-79	tagcttggtgaagttggtga
mPolR2A-80	gttggagaatagttagggct
mPolR2A-81	tagttgggacttgtaggtga
mPolR2A-82	aatagcttggagaggttggg
mPolR2A-83	gtgaggtgggggaataactg
mPolR2A-84	gttggagactgtggtgtata
mPolR2A-85	aaggactagttggggtgtac
mPolR2A-86	atttagggcttgtaggtgag
mPolR2A-87	cggggaggttggagaatatt
mPolR2A-88	gagtacttgggagaagtggg
mPolR2A-89	aagtgggagagtaggtggag
mPolR2A-90	aggtgagggaagtgacacac
mPolR2A-91	ggagttatgtacaagggacc
mPolR2A-92	agaacttccagagggttttg
mPolR2A-93	agtccaagacagcatgagta
mPolR2A-94	aaagcagagaccttcatggt
mPolR2A-95	ctgtatcccaatcaagtcac
mPolR2A-96	aaggcagcttaagctttgtt

### Sheet: hPolR2A
Probe Name:	Sequence:
hPolR2A-1	agttgggaggaaaaagccgg
hPolR2A-2	tcactacaaaaagcctgcgc
hPolR2A-3	aactggactctcttgatggt
hPolR2A-4	agacattcgcttcagttcat
hPolR2A-5	tcgtctctgggtatttgatg
hPolR2A-6	gttcaatgtggccaaagtgg
hPolR2A-7	cacgtgaaacacaggcttgg
hPolR2A-8	ttcattgtcttcaccaggaa
hPolR2A-9	ttgttagagtccacaagcag
hPolR2A-10	aggtcgtagacatgtgtgag
hPolR2A-11	ctgagagtcctcattaacgt
hPolR2A-12	tgaagatctcatgcactcgc
hPolR2A-13	agtttgtgagtcaggtcatc
hPolR2A-14	gctgattgttgatcttcacg
hPolR2A-15	acatcctctgcaatgacatg
hPolR2A-16	caacctggtcaatggagagg
hPolR2A-17	gttgaagggggtgacaatct
hPolR2A-18	cgcactagttcttgaagtct
hPolR2A-19	gtctcggatgatgtacttgg
hPolR2A-20	acgcaagtcaatgcgatcac
hPolR2A-21	agataacaatgtccccatca
hPolR2A-22	gacattttgtgcagagttgg
hPolR2A-23	cgaaaggtagaccatgggag
hPolR2A-24	tgtacggagttgtcacacta
hPolR2A-25	aggtgcaagttcatctcatc
hPolR2A-26	ggtgacaatcatgcgaggaa
hPolR2A-27	ggaacatcaggaggttcatc
hPolR2A-28	gagggagaagatttgcttgc
hPolR2A-29	agagatgtgcttgtaagggc
hPolR2A-30	ccagagacttcttacacagg
hPolR2A-31	tctctaggtaggagatgtgg
hPolR2A-32	agaagaggcgagtgatgtca
hPolR2A-33	gatgaggagccagttgttaa
hPolR2A-34	caatgccaatagtatgaccc
hPolR2A-35	atgtcctggtaagtcttaga
hPolR2A-36	tggccttcttaatagtgttc
hPolR2A-37	tcgatgacctctattacgtc
hPolR2A-38	cacctgattctcaaacgtct
hPolR2A-39	tctcgggcatcgttaagaat
hPolR2A-40	agacagggatttctgagcag
hPolR2A-41	ggacacgaccatagacttga
hPolR2A-42	gacctgggagatgttaatct
hPolR2A-43	tgaagccaaatggaatccgc
hPolR2A-44	aggtaggagttctccacaaa
hPolR2A-45	cccatggcgtggaaaaagaa
hPolR2A-46	ttgacagccgtgtcaatgag
hPolR2A-47	ttctggaactcaacgctctc
hPolR2A-48	cttgttggaaggcttaagcg
hPolR2A-49	caactcgttctggatgtgtg
hPolR2A-50	tctccagttgggaagatgac
hPolR2A-51	ttcttgctcaattccttgac
hPolR2A-52	caggtggatgttgaagagca
hPolR2A-53	cttggttgaacttggactca
hPolR2A-54	ttgatgagctccttaagtcg
hPolR2A-55	aaggagtctttggcttcttg
hPolR2A-56	gcccaacaggaagacagtaa
hPolR2A-57	agacggcacagaatatcctt
hPolR2A-58	atagtagatggctgtgttgg
hPolR2A-59	catagtagacattcacccat
hPolR2A-60	agattcgggccacatcaaag
hPolR2A-61	atcttttcagcaatctgctc
hPolR2A-62	tcaagtcgtcaccaaaacca
hPolR2A-63	ttctctgcattgtcatcatt
hPolR2A-64	catgatgcgaatacggagca
hPolR2A-65	catatctgtcagcatgttgg
hPolR2A-66	ccgtgatgatgatcttcttc
hPolR2A-67	tctccacaatgtcattggac
hPolR2A-68	ggagccatcaaaggagatga
hPolR2A-69	ccaagtgtcggtaattgaca
hPolR2A-70	gacaggtcatggtatcacac
hPolR2A-71	catgatattctcagagaccc
hPolR2A-72	caagcaggaggtcaaagcag
hPolR2A-73	gaaccaaagaacatgccggt
hPolR2A-74	tgtcatggcaggagagattc
hPolR2A-75	aataagagggactctggggt
hPolR2A-76	gggactggttggagaatagg
hPolR2A-77	tgggtgatgtgggactatag
hPolR2A-78	tgggagaatagctgggtgaa
hPolR2A-79	ggtgaatagcttggagaggt
hPolR2A-80	ggtgagtaacttggggaagt
hPolR2A-81	gtgtgtagttgggactagta
hPolR2A-82	gaatagctgggtgatgttgg
hPolR2A-83	ggaaggggagtaacttggtg
hPolR2A-84	tataggttggagactgtggt
hPolR2A-85	gctgggactgtaagaaggac
hPolR2A-86	gactggtaggtgagtacttg
hPolR2A-87	tgggagaggtgggtgaatat
hPolR2A-88	gtgaataggtgggactggta
hPolR2A-89	ggagatgttggggagtattt
hPolR2A-90	actggagaggttggggaata
hPolR2A-91	ctagtaggtgagtacttggg
hPolR2A-92	caagaactgcacagcagcac
hPolR2A-93	tgccacaaggcatttatgta
hPolR2A-94	aacgggatccagaagttcac
hPolR2A-95	gtaggagtgagaacaccact
hPolR2A-96	acccctaagttaaaataccc
